# Compositional and functional differences of the mucosal microbiota along the intestine of healthy individuals

**DOI:** 10.1101/806166

**Authors:** Stefania Vaga, Sunjae Lee, Boyang Ji, Anna Andreasson, Nicholas J Talley, Lars Agréus, Gholamreza Bidkhori, Petia Kovatcheva-Datchary, Junseok Park, Doheon Lee, Gordon Proctor, Dusko Ehrlich, Jens Nielsen, Lars Engstrand, Saeed Shoaie

**Author notes:** Corresponding authors: Jens Nielsen; Lars Engstrand; Saeed Shoaie. These authors share co-first authorship (Stefania Vaga, Sunjae Lee). Abbreviations used in this paper: ARG, antimicrobial resistance gene; CA, caecum; GEM, genome-scale metabolic modelling; MGS, metagenomic species; RE, rectum; TC, transverse colon; TI, terminal ileum.

## Abstract

Gut mucosal microbes evolved closest to the host, developing specialized local communities. There is, however, insufficient knowledge of these communities as most studies have employed sequencing technologies to investigate faecal microbiota. This work used shotgun metagenomics of mucosal biopsies to explore the microbial communities compositions of terminal ileum and large intestine in 5 healthy individuals. Functional annotations and genome-scale metabolic modelling of selected species were then employed to identify local functional enrichments. While faecal metagenomics provided a good approximation of the average gut microbiome composition, mucosal biopsies allowed detecting the subtle variations of local microbial communities. Given their significant enrichment in the mucosal microbiota, we highlight the roles of *Bacteroides* species and describe the antimicrobial resistance biogeography along the intestine. We also detail which species, at which locations, are involved with the tryptophan/indole pathway, whose malfunctioning has been linked to pathologies including inflammatory bowel disease. Our study thus provides invaluable resources for investigating mechanisms connecting gut microbiota and host pathophysiology.

---

Hundreds of thousands of microbial species colonize the mammalian intestine constituting the gut microbiota^1^. This ensemble of species has co-evolved into a complex community in close proximity with the host, developing a symbiosis that provides the host with fundamental functions: protection against pathogens, assimilation of indigestible food, production of essential vitamins, homeostasis maintenance, and immune system development^2, 3^.

The gut microbiota composition is determined by host genetics, diet, lifestyle, ethnicity, and living environment, promoting an important inter-individual variability^4^. The most dominant phyla, in a healthy adult human gut, are Bacteroidetes, Firmicutes, and Actinobacteria^5, 6^. The distribution of specific families, however, is determined by the above-mentioned factors and by local physiological differences, such as pH, oxygen, and nutrients^5^. The gut microbial community composition can therefore rapidly shift in response to both localised and systemic changes. An altered microbiome composition can lead to dysbiosis, which has been shown to affect the onset and progression of several pathologies, such as inflammatory bowel disease, irritable bowel syndrome, diabetes mellitus, obesity, and colorectal cancer^7–9^.

Biogeography of gut microbes is quite heterogeneous^2, 10^. Compared to the gut lumen, the mucus covering the gut mucosa harbours fewer bacteria^5^. The mucus layer lining the epithelium, in particular, is colonised by a unique microbial community, including species such as *Bacteroides fragilis* and *Akkermansia muciniphila*^11, 12^. The importance of A. muciniphila is only starting to emerge in connection with several diseases: it is most beneficial to the host, although an excess has been linked to pathologies such as multiple sclerosis^13^ and Parkinson’s disease^14^. *B. fragilis* has been mostly studied because of its pathogenicity^15, 16^, although it has also been found to provide beneficial effects^17, 18^. Having evolved in closer proximity with the host than any other microbe, they affect the host’s health in several ways that still lack a proper understanding. It is therefore of great interest to further investigate them in their own niche^5, 19^.

The majority of gut microbiome studies have employed faecal sampling for microbiota screening. In order to investigate the gut mucosa microbiota, mucosal biopsies, differently from stool samples, would allow the collection of specific microbial communities. The only studies available on colonic mucosal biopsies have employed 16S ribosomal DNA amplicon sequencing^2, 10, 20–22^ or RNA sequencing^23^, which do not allow a reliable high throughput measurement of the microbial communities^24^.

In this study, we employed shotgun metagenomic sequencing, and a set of functional analysis methods, to investigate the microbiome along the large intestinal mucosa in a healthy subjects’ cohort. The main aim was to investigate if and how this technology can contribute to our understanding of the mucosal microbiota composition and function. We found that, while faecal samples provide a good approximation of the average gut mucosa microbiota, only biopsies could detail subtle but important compositional variations along the intestine. Signature species were identified at each biopsy location, and found, through functional analyses, to affect specific pathways which are known to affect certain physio/pathologic processes.
