## Supplementary Table 1 for "Compositional and functional differences of the mucosal microbiota along the intestine of healthy individuals"

### Sheet: Supplementary Table 1
Phylum	class	Genus	Species	TI	TC	RE	TI_rel_abund	TC_rel_abund	RE_rel_abund
Firmicutes	Clostridia	Anaerostipes	Anaerostipes hadrus 1	1	0	0	0.0194774	0.0163309	0.0164265
Bacteroidetes	Bacteroidia	Bacteroides	Bacteroides uniformis	1	0	0	0.0243134	0.0216644	0.0133832
Bacteroidetes	Bacteroidia	Bacteroides	Bacteroides vulgatus	1	0	0	0.0582365	0.0498044	0.0353213
Firmicutes	Clostridia	Blautia	Blautia wexlerae	1	0	0	0.0473894	0.0320605	0.0257752
Firmicutes	Clostridia	Fusicatenibacter	Fusicatenibacter saccharivorans	1	0	0	0.0139338	0.0107568	0.0118158
unclassified	unclassified	unclassified	unclassified	1	0	0	0.163077	0.107331	0.104727
Firmicutes	Clostridia	Gemmiger	Gemmiger formicilis	0	1	0	0.0145498	0.0159002	0.00617712
Bacteroidetes	Bacteroidia	Parabacteroides	Parabacteroides distasonis	0	1	0	0.00943071	0.0211852	0.00767254
Bacteroidetes	Bacteroidia	Alistipes	Alistipes putredinis	0	0	1	0	0.00481311	0.00621768
Actinobacteria	Actinobacteria	Bifidobacterium	Bifidobacterium adolescentis	0	0	1	0.00969429	0.00733632	0.0111741
Firmicutes	Clostridia	Blautia	Blautia massiliensis	0	0	1	0.00712505	0.00491002	0.00866272
Firmicutes	Clostridia	Blautia	Ruminococcus sp. Marseille-P328 / Blautia sp. 2789STDY5608844 & sp. 2789STDY5608844	0	0	1	0.0075024	0.007077	0.0131066
Firmicutes	Clostridia	Eubacterium	Eubacterium hallii	0	0	1	0.00648413	0.00605677	0.0073978
Firmicutes	Clostridia	Ruminococcus	Ruminococcus lactaris	0	0	1	0.00156152	0.00240117	0.0196654
Firmicutes	Clostridia	Ruminococcus	Ruminococcus sp. 2789STDY5608794 & sp. 2789STDY5834890 / Firmicutes bacterium CAG:56	0	0	1	0.00615951	0.00464083	0.00849676
Firmicutes	Clostridia	unclassified Lachnospiraceae	Eubacterium rectale	0	0	1	0.00922262	0.0123181	0.0175356
Bacteroidetes	Bacteroidia	Bacteroides	Bacteroides caccae	1	0		0.00813546	0.00608339	0.00543738
Bacteroidetes	Bacteroidia	Bacteroides	Bacteroides cellulosilyticus	1	0	1	0.0232726	0.0110008	0.0222438
Bacteroidetes	Bacteroidia	Bacteroides	Bacteroides dorei	0	0	1	0	0	0.0116162
Bacteroidetes	Bacteroidia	Bacteroides	Bacteroides faecis	0	1	0	0.00843383	0.0275019	0.00706859
Bacteroidetes	Bacteroidia	Bacteroides	Bacteroides fragilis 1	1	1	0	0.0120341	0.0110611	0.00410275
Bacteroidetes	Bacteroidia	Bacteroides	Bacteroides fragilis 2	0	0	1	0	0	0.00612941
Bacteroidetes	Bacteroidia	Bacteroides	Bacteroides massiliensis	0	0	1	0	0.00365486	0.00564746
Bacteroidetes	Bacteroidia	Bacteroides	Bacteroides nordii	0	0	1	0	0	0.00400389
Bacteroidetes	Bacteroidia	Bacteroides	Bacteroides salyersiae	0	1	0	0	0.0034498	0.000674729
Bacteroidetes	Bacteroidia	Bacteroides	Bacteroides thetaiotaomicron	1	0	0	0.0226759	0.0128945	0.00652486
Bacteroidetes	Bacteroidia	Bacteroides	Bacteroides xylanisolvens	0	1	0	0	0.00870894	0
