## Supplementary Table 5 for "Compositional and functional differences of the mucosal microbiota along the intestine of healthy individuals"

### Sheet: Supplementary Table 5
MSP_ID	Phylum	Class	Genus	Species	Unique to patient	TI1	TC1	RE1	TI2	TC2	RE2	TI3	TC3	RE3	TI4	TC4	RE4	TI5	TC5	RE5
msp_0003	Bacteroidetes	Bacteroidia	Bacteroides	Bacteroides cellulosilyticus	P1	1.17e-06	9.12e-07	1.8e-06	0	0	0	0	0	0	0	0	0	0	0	0
msp_0010	Bacteroidetes	Bacteroidia	Bacteroides	Bacteroides fragilis 1	P4	0	0	0	0	0	0	0	0	0	6.05e-07	9.17e-07	3.32e-07	0	0	0
msp_0013	Firmicutes	Clostridia	Ruminococcus	Ruminococcus bicirculans	P4	0	0	0	0	0	0	0	0	0	3.47e-07	4.09e-07	0	0	0	0
msp_0019	Bacteroidetes	Bacteroidia	Bacteroides	Bacteroides faecis	P5	0	0	0	0	0	0	0	0	0	0	0	0	4.24e-07	2.28e-06	5.72e-07
msp_0032	Bacteroidetes	Bacteroidia	Alistipes	Alistipes onderdonkii	P4	0	0	0	0	0	0	0	0	0	4.35e-06	8.79e-06	3.4e-06	0	0	0
msp_0037	Bacteroidetes	Bacteroidia	Bacteroides	Bacteroides salyersiae	P5	0	0	0	0	0	0	0	0	0	0	0	0	0	2.86e-07	5.46e-08
msp_0045	Firmicutes	Clostridia	Ruminococcus	Ruminococcus bromii 2	P3	0	0	0	0	0	0	0	6.47e-07	1.72e-06	0	0	0	0	0	0
msp_0047	Firmicutes	Clostridia	Eubacterium	Eubacterium sp. CAG:115	P4	0	0	0	0	0	0	0	0	0	0	4.42e-07	1.77e-07	0	0	0
msp_0058	Firmicutes	Clostridia	Blautia	Ruminococcus gnavus	P5	0	0	0	0	0	0	0	0	0	0	0	0	2.91e-07	4.66e-07	0
msp_0065	Firmicutes	Clostridia	Blautia	Ruminococcus sp. CAG:17 & Blautia sp. 2789STDY5608880	P5	0	0	0	0	0	0	0	0	0	0	0	0	9.79e-07	2.28e-06	4.11e-07
msp_0067	Bacteroidetes	Bacteroidia	Prevotella	Prevotella sp. 109 & CAG:255	P2	0	0	0	0	5.39e-07	2.41e-07	0	0	0	0	0	0	0	0	0
msp_0079	Firmicutes	Clostridia	unclassified Clostridiales	Clostridium sp. CAG:7	P5	0	0	0	0	0	0	0	0	0	0	0	0	1.84e-07	3.18e-07	0
msp_0081	Bacteroidetes	Bacteroidia	Prevotella	unclassified Prevotella	P1	0	2.85e-07	1.04e-06	0	0	0	0	0	0	0	0	0	0	0	0
msp_0133	Firmicutes	Clostridia	unclassified Lachnospiraceae	Coprococcus sp. 2789STDY5608819 / Clostridium sp. CAG:264	P4	0	0	0	0	0	0	0	0	0	4.41e-07	6.8e-07	0	0	0	0
msp_0152	Firmicutes	Clostridia	Ruminococcus	Ruminococcus faecis	P1	0	3.59e-07	1.57e-06	0	0	0	0	0	0	0	0	0	0	0	0
msp_0165	Firmicutes	Clostridia	unclassified Lachnospiraceae	unclassified Lachnospiraceae	P3	0	0	0	0	0	0	0	1.42e-07	2.45e-07	0	0	0	0	0	0
msp_0178	Firmicutes	Clostridia	Ruminococcus	Ruminococcus sp. A254.MGS-254 & CAG:254	P4	0	0	0	0	0	0	0	0	0	4.24e-07	9.32e-07	9.35e-08	0	0	0
msp_0212	Firmicutes	Negativicutes	Dialister	Dialister invisus	P4	0	0	0	0	0	0	0	0	0	6.21e-07	8.72e-07	4.61e-07	0	0	0
msp_0222	Firmicutes	Clostridia	unclassified Clostridiales	Clostridium sp. CAG:354_28_25	P4	0	0	0	0	0	0	0	0	0	5.99e-07	6.99e-07	0	0	0	0
msp_0227	Firmicutes	Clostridia	Eubacterium	Eubacterium sp. 36_13 & CAG:86	P4	0	0	0	0	0	0	0	0	0	1.7e-07	3.07e-07	0	0	0	0
msp_0259	Firmicutes	Clostridia	Coprococcus	Coprococcus comes	P5	0	0	0	0	0	0	0	0	0	0	0	0	6.95e-07	1.6e-06	3.55e-07
msp_0271	Firmicutes	Clostridia	Eubacterium	Eubacterium sp. CAG:180	P3	0	0	0	0	0	0	0	5.09e-07	6.03e-07	0	0	0	0	0	0
msp_0272	Firmicutes	Clostridia	Blautia	unclassified Blautia	P1	1e-06	6.93e-07	2.25e-06	0	0	0	0	0	0	0	0	0	0	0	0
msp_0291	Firmicutes	Clostridia	unclassified Clostridiales	unclassified Clostridiales	P4	0	0	0	0	0	0	0	0	0	6.31e-07	9.1e-07	4.48e-07	0	0	0
msp_0431	Firmicutes	Clostridia	Eubacterium	Eubacterium sp. CAG:274	P5	0	0	0	0	0	0	0	0	0	0	0	0	1.09e-06	1.82e-06	6.06e-07
msp_0559	Firmicutes	Clostridia	unclassified Lachnospiraceae	unclassified Lachnospiraceae	P1	1.08e-07	0	6.62e-07	0	0	0	0	0	0	0	0	0	0	0	0
msp_0591	Firmicutes	Clostridia	unclassified Clostridiales	unclassified Clostridiales	P5	0	0	0	0	0	0	0	0	0	0	0	0	1e-07	3.31e-07	0
msp_0623	Firmicutes	Erysipelotrichia	Coprobacillus	Coprobacillus sp. 8_1_38FAA / Clostridium sp. 2789STDY5608874	P5	0	0	0	0	0	0	0	0	0	0	0	0	1.22e-06	2.76e-06	8.7e-07
msp_0648	Firmicutes	Erysipelotrichia	Holdemanella	Holdemanella biformis	P1	1.15e-06	1.02e-06	6.82e-06	0	0	0	0	0	0	0	0	0	0	0	0
msp_0655	Firmicutes	Clostridia	unclassified Clostridiales	Ruminococcus sp. 2789STDY5608817 / Eubacterium sp. 2789STDY5834872	P4	0	0	0	0	0	0	0	0	0	2.37e-07	3.95e-07	0	0	0	0
msp_0684	Bacteroidetes	Bacteroidia	unclassified Muribaculaceae	unclassified Muribaculaceae	P3	0	0	0	0	0	0	0	2.16e-07	1.03e-06	0	0	0	0	0	0
msp_0841	Firmicutes	Clostridia	Oscillibacter	unclassified Oscillibacter	P4	0	0	0	0	0	0	0	0	0	6.45e-07	6.63e-07	0	0	0	0
msp_0893	Firmicutes	Clostridia	Faecalibacterium	Faecalibacterium prausnitzii 2	P5	0	0	0	0	0	0	0	0	0	0	0	0	1.14e-06	2.96e-06	6.96e-07
